# RUNX1 marks a luminal castration resistant lineage established at the onset of prostate development

**DOI:** 10.1101/2020.06.19.161604

**Authors:** Renaud Mevel, Ivana Steiner, Susan Mason, Laura C.A. Galbraith, Rahima Patel, Muhammad ZH Fadlullah, Imran Ahmad, Hing Y. Leung, Pedro Oliveira, Karen Blyth, Esther Baena, Georges Lacaud

## Abstract

The characterization of prostate epithelial hierarchy and lineage heterogeneity is critical to understand its regenerative properties and malignancies. Here, we report that the transcription factor RUNX1 marks a specific subpopulation of proximal luminal cells (PLCs), enriched in the periurethral region of the developing and adult mouse prostate, and distinct from the previously identified NKX3.1^+^ luminal castration resistant cells. Using scRNA-seq profiling and genetic lineage tracing, we show that RUNX1^+^ PLCs are unaffected by androgen deprivation, and do not contribute to the regeneration of the distal luminal compartments. Furthermore, we demonstrate that a transcriptionally similar RUNX1^+^ population emerges at the onset of embryonic prostate specification to populate the proximal region of the ducts. Collectively, our results reveal that RUNX1^+^ PLCs is an intrinsic castration-resistant and self-sustained lineage that emerges early during prostate development and provide new insights into the lineage relationships of the prostate epithelium.
