## Supplementary file 1. Quality control metrics and metadata of scRNAseq experiments for "RUNX1 marks a luminal castration resistant lineage established at the onset of prostate development"

### Sheet: Adult - Run 1
Supplementary file 1. Quality control metrics and metadata of scRNAseq experiments
Run 1 - adult mouse prostate - Sample characteristics
Treatment	Number of mice	Population	Estimated cell number (post sort)
Intact	4	Int_AP_RFP+	9615
		Int_AP_RFP-	16000
		Int_DLP_RFP+	392
		Int_DLP_RFP-	1601
		Int_VP_RFP+	6745
		Int_VP_RFP-	5434
Castrated	4	Cas_RFP+	3327
		Cas_RFP-	733
Run 1 - adult mouse prostate - Metadata
type	run_id	run_date	seq_run	bar_id	oligo_id	sample	population	treatment	lobe	RFP	multiseq_sequence	multiseq_oligo
Adult	run_1	2019-09-11	GL60_01	Bar1	CO73	Int_AP_RFP+	Int_AP_RFP+	Intact	AP	High	GGAGAAGA	CCTTGGCACCCGAGAATTCCAGGAGAAGAAAAAAAAAAAAAAAAAAAAAAAAAAAAAAA
Adult	run_1	2019-09-11	GL60_01	Bar2	CO74	Int_AP_RFP-	Int_AP_RFP-	Intact	AP	Low	CCACAATG	CCTTGGCACCCGAGAATTCCACCACAATGAAAAAAAAAAAAAAAAAAAAAAAAAAAAAA
Adult	run_1	2019-09-11	GL60_01	Bar3	CO75	Int_DLP_RFP+	Int_DLP_RFP+	Intact	DLP	High	TGAGACCT	CCTTGGCACCCGAGAATTCCATGAGACCTAAAAAAAAAAAAAAAAAAAAAAAAAAAAAA
Adult	run_1	2019-09-11	GL60_01	Bar4	CO76	Int_DLP_RFP-	Int_DLP_RFP-	Intact	DLP	Low	GCACACGC	CCTTGGCACCCGAGAATTCCAGCACACGCAAAAAAAAAAAAAAAAAAAAAAAAAAAAAA
Adult	run_1	2019-09-11	GL60_01	Bar5	CO77	Int_VP_RFP+	Int_VP_RFP+	Intact	VP	High	AGAGAGAG	CCTTGGCACCCGAGAATTCCAAGAGAGAGAAAAAAAAAAAAAAAAAAAAAAAAAAAAAA
Adult	run_1	2019-09-11	GL60_01	Bar6	CO78	Int_VP_RFP-	Int_VP_RFP-	Intact	VP	Low	TCACAGCA	CCTTGGCACCCGAGAATTCCATCACAGCAAAAAAAAAAAAAAAAAAAAAAAAAAAAAAA
Adult	run_1	2019-09-11	GL60_01	Bar7	CO79	Cas_RFP+	Cas_RFP+	Castrated	Mix	High	GAAAAGGG	CCTTGGCACCCGAGAATTCCAGAAAAGGGAAAAAAAAAAAAAAAAAAAAAAAAAAAAAA
Adult	run_1	2019-09-11	GL60_01	Bar8	CO80	Cas_RFP-	Cas_RFP-	Castrated	Mix	Low	CGAGATTC	CCTTGGCACCCGAGAATTCCACGAGATTCAAAAAAAAAAAAAAAAAAAAAAAAAAAAAA
Run 1 - adult mouse prostate - Estimated # cells loaded:	6000
Run 1 - adult mouse prostate - Cellranger quality control metrics
Run ID	GL60_01_count
Number of Reads	99728507
Valid Barcodes	0.973
Valid UMIs	0.999
Sequencing Saturation	0.456
Q30 Bases in Barcode	0.963
Q30 Bases in RNA Read	0.942
Q30 Bases in UMI	0.96
Reads Mapped to Genome	0.963
Reads Mapped Confidently to Genome	0.914
Reads Mapped Confidently to Intergenic Regions	0.035
Reads Mapped Confidently to Intronic Regions	0.129
Reads Mapped Confidently to Exonic Regions	0.75
Reads Mapped Confidently to Transcriptome	0.724
Reads Mapped Antisense to Gene	0.011
Estimated Number of Cells	2612
Fraction Reads in Cells	0.923
Mean Reads per Cell	38181
Median Genes per Cell	2560
Total Genes Detected	19151
Median UMI Counts per Cell	7584
Chemistry	Single Cell 3' v3
Transcriptome	mm10-3.0.0
Pipeline Version	3.1.0
Run 1 - adult mouse prostate - Seurat QC / barcodes classification
Number of cells before QC	2612
Number of cells after QC	1891
Number of cells after barcodes classification	777
Number of cellls after DoubletFinder	752
Run 1 - adult mouse prostate - Barcodes classification thresholds
population	HTODemux threshold (q=0.99) (read counts)	Additional threshold (read counts)	Final cell count
Int_AP_RFP+	32	35	402
Int_AP_RFP-	122	15	169
Int_DLP_RFP+	Failed labelling	Failed labelling	Failed labelling
Int_DLP_RFP-	46	50	67
Int_VP_RFP+	19	30	78
Int_VP_RFP-	22	30	19
Cas_RFP+	6	25	16
Cas_RFP-	5	25	1

### Sheet: Adult - Run 2
Supplementary file 1. Quality control metrics and metadata of scRNAseq experiments
Run 2 - adult mouse prostate - Sample characteristics
Treatment	Number of mice	Population	Estimated cell number (post sort)
Intact	3	Int_AP_RFP+	8212
		Int_AP_RFP-	16044
		Int_DLP_RFP+	6293
		Int_DLP_RFP-	11442
		Int_VP_RFP+	15538
		Int_VP_RFP-	12239
Castrated	5	Cas_AP_RFP+	20000
		Cas_AP_RFP-	4306
		Cas_DLP_RFP+	20000
		Cas_DLP_RFP-	1754
		Cas_VP_RFP+	20000
		Cas_VP_RFP-	2345
Run 2 - adult mouse prostate - Metadata
type	run_id	run_date	seq_run	bar_id	oligo_id	sample	population	treatment	lobe	RFP	multiseq_sequence	multiseq_oligo
Adult	run_2	2019-12-04	GL60_01	Bar1	CO73	Int_AP_RFP+	Int_AP_RFP+	Intact	AP	High	GGAGAAGA	CCTTGGCACCCGAGAATTCCAGGAGAAGAAAAAAAAAAAAAAAAAAAAAAAAAAAAAAA
Adult	run_2	2019-12-04	GL60_01	Bar2	CO74	Int_AP_RFP-	Int_AP_RFP-	Intact	AP	Low	CCACAATG	CCTTGGCACCCGAGAATTCCACCACAATGAAAAAAAAAAAAAAAAAAAAAAAAAAAAAA
Adult	run_2	2019-12-04	GL60_01	Bar3	CO75	Int_DLP_RFP+	Int_DLP_RFP+	Intact	DLP	High	TGAGACCT	CCTTGGCACCCGAGAATTCCATGAGACCTAAAAAAAAAAAAAAAAAAAAAAAAAAAAAA
Adult	run_2	2019-12-04	GL60_01	Bar4	CO76	Int_DLP_RFP-	Int_DLP_RFP-	Intact	DLP	Low	GCACACGC	CCTTGGCACCCGAGAATTCCAGCACACGCAAAAAAAAAAAAAAAAAAAAAAAAAAAAAA
Adult	run_2	2019-12-04	GL60_01	Bar5	CO77	Int_VP_RFP+	Int_VP_RFP+	Intact	VP	High	AGAGAGAG	CCTTGGCACCCGAGAATTCCAAGAGAGAGAAAAAAAAAAAAAAAAAAAAAAAAAAAAAA
Adult	run_2	2019-12-04	GL60_01	Bar6	CO78	Int_VP_RFP-	Int_VP_RFP-	Intact	VP	Low	TCACAGCA	CCTTGGCACCCGAGAATTCCATCACAGCAAAAAAAAAAAAAAAAAAAAAAAAAAAAAAA
Adult	run_2	2019-12-04	GL60_01	Bar7	CO79	Cas_AP_RFP+	Cas_AP_RFP+	Castrated	AP	High	GAAAAGGG	CCTTGGCACCCGAGAATTCCAGAAAAGGGAAAAAAAAAAAAAAAAAAAAAAAAAAAAAA
Adult	run_2	2019-12-04	GL60_01	Bar8	CO80	Cas_AP_RFP-	Cas_AP_RFP-	Castrated	AP	Low	CGAGATTC	CCTTGGCACCCGAGAATTCCACGAGATTCAAAAAAAAAAAAAAAAAAAAAAAAAAAAAA
Adult	run_2	2019-12-04	GL60_01	Bar9	CO81	Cas_DLP_RFP+	Cas_DLP_RFP+	Castrated	DLP	High	GTAGCACT	CCTTGGCACCCGAGAATTCCAGTAGCACTAAAAAAAAAAAAAAAAAAAAAAAAAAAAAA
Adult	run_2	2019-12-04	GL60_01	Bar10	CO82	Cas_DLP_RFP-	Cas_DLP_RFP-	Castrated	DLP	Low	CGACCAGC	CCTTGGCACCCGAGAATTCCACGACCAGCAAAAAAAAAAAAAAAAAAAAAAAAAAAAAA
Adult	run_2	2019-12-04	GL60_01	Bar11	CP37	Cas_VP_RFP+	Cas_VP_RFP+	Castrated	VP	High	TTAGCCAG	CCTTGGCACCCGAGAATTCCATTAGCCAGAAAAAAAAAAAAAAAAAAAAAAAAAAAAAA
Adult	run_2	2019-12-04	GL60_01	Bar12	CP38	Cas_VP_RFP-	Cas_VP_RFP-	Castrated	VP	Low	GGACCCCA	CCTTGGCACCCGAGAATTCCAGGACCCCAAAAAAAAAAAAAAAAAAAAAAAAAAAAAAA
Run 2 - adult mouse prostate - Estimated # cells loaded:	15000
Run 2 - adult mouse prostate - Cellranger quality control metrics
Run ID	GL60_04_count
Number of Reads	246293295
Valid Barcodes	0.973
Valid UMIs	0.999
Sequencing Saturation	0.445
Q30 Bases in Barcode	0.962
Q30 Bases in RNA Read	0.943
Q30 Bases in UMI	0.959
Reads Mapped to Genome	0.954
Reads Mapped Confidently to Genome	0.881
Reads Mapped Confidently to Intergenic Regions	0.043
Reads Mapped Confidently to Intronic Regions	0.109
Reads Mapped Confidently to Exonic Regions	0.73
Reads Mapped Confidently to Transcriptome	0.703
Reads Mapped Antisense to Gene	0.011
Estimated Number of Cells	6034
Fraction Reads in Cells	0.937
Mean Reads per Cell	40818
Median Genes per Cell	2160
Total Genes Detected	20801
Median UMI Counts per Cell	7234
Chemistry	Single Cell 3' v3
Transcriptome	mm10-3.0.0
Pipeline Version	3.1.0
Run 2 - adult mouse prostate - Seurat QC / barcodes classification
Number of cells before QC	6034
Number of cells after QC	4398
Number of cells after barcodes classification	2186
Number of cellls after DoubletFinder	2091
Run 2 - adult mouse prostate - Barcodes classification thresholds (HTODemux)
population	HTODemux threshold (q=0.99) (read counts)	Additional threshold (read counts)	Final cell count
Int_AP_RFP+	33	35	426
Int_AP_RFP-	70	75	205
Int_DLP_RFP+	Failed labelling	Failed labelling	Failed labelling
Int_DLP_RFP-	75	80	112
Int_VP_RFP+	93	100	265
Int_VP_RFP-	148	150	147
Cas_AP_RFP+	30	35	395
Cas_AP_RFP-	17	25	65
Cas_DLP_RFP+	24	25	218
Cas_DLP_RFP-	12	20	33
Cas_VP_RFP+	19	25	209
Cas_VP_RFP-	17	25	16

### Sheet: Adult - Run 3
Supplementary file 1. Quality control metrics and metadata of scRNAseq experiments
Run 3 - adult mouse prostate - Sample characteristics
Treatment	Number of mice	Population	Estimated cell number (post sort)
Intact	4	Int_AP_RFP+	4513
		Int_AP_RFP-	8000
		Int_DLP_RFP+	9129
		Int_DLP_RFP-	16000
		Int_VP_RFP+	6000
		Int_VP_RFP-	6292
Run 3 - adult mouse prostate - Metadata
type	run_id	run_date	seq_run	bar_id	oligo_id	sample	population	treatment	lobe	RFP	multiseq_sequence	multiseq_oligo
Adult	run_3	2020-02-10	GL64	Bar1	CO77	Int_AP_RFP+	Int_AP_RFP+	Intact	AP	High	AGAGAGAG	CCTTGGCACCCGAGAATTCCAAGAGAGAGAAAAAAAAAAAAAAAAAAAAAAAAAAAAAA
Adult	run_3	2020-02-10	GL64	Bar2	CO78	Int_AP_RFP-	Int_AP_RFP-	Intact	AP	Low	TCACAGCA	CCTTGGCACCCGAGAATTCCATCACAGCAAAAAAAAAAAAAAAAAAAAAAAAAAAAAAA
Adult	run_3	2020-02-10	GL64	Bar3	CP37	Int_DLP_RFP+	Int_DLP_RFP+	Intact	DLP	High	TTAGCCAG	CCTTGGCACCCGAGAATTCCATTAGCCAGAAAAAAAAAAAAAAAAAAAAAAAAAAAAAA
Adult	run_3	2020-02-10	GL64	Bar4	CP38	Int_DLP_RFP-	Int_DLP_RFP-	Intact	DLP	Low	GGACCCCA	CCTTGGCACCCGAGAATTCCAGGACCCCAAAAAAAAAAAAAAAAAAAAAAAAAAAAAAA
Adult	run_3	2020-02-10	GL64	Bar5	CO81	Int_VP_RFP+	Int_VP_RFP+	Intact	VP	High	AGAGAGAG	CCTTGGCACCCGAGAATTCCAGTAGCACTAAAAAAAAAAAAAAAAAAAAAAAAAAAAAA
Adult	run_3	2020-02-10	GL64	Bar6	CO82	Int_VP_RFP-	Int_VP_RFP-	Intact	VP	Low	TCACAGCA	CCTTGGCACCCGAGAATTCCACGACCAGCAAAAAAAAAAAAAAAAAAAAAAAAAAAAAA
Run 3 - adult mouse prostate - Estimated # cells loaded:	16000
Run 3 - adult mouse prostate - Cellranger quality control metrics
Run ID	GL64_count
Number of Reads	150328559
Valid Barcodes	0.96
Valid UMIs	0.991
Sequencing Saturation	0.565
Q30 Bases in Barcode	0.969
Q30 Bases in RNA Read	0.901
Q30 Bases in Sample Index	0.93
Q30 Bases in UMI	0.974
Reads Mapped to Genome	0.95
Reads Mapped Confidently to Genome	0.875
Reads Mapped Confidently to Intergenic Regions	0.043
Reads Mapped Confidently to Intronic Regions	0.112
Reads Mapped Confidently to Exonic Regions	0.72
Reads Mapped Confidently to Transcriptome	0.689
Reads Mapped Antisense to Gene	0.014
Estimated Number of Cells	3028
Fraction Reads in Cells	0.943
Mean Reads per Cell	49646
Median Genes per Cell	2324
Total Genes Detected	19130
Median UMI Counts per Cell	8404
Chemistry	Single Cell 3' v3
Transcriptome	mm10-3.0.0
Pipeline Version	3.1.0
Run 3 - adult mouse prostate - Seurat QC / barcodes classification
Number of cells before QC	3028
Number of cells after QC	2243
Number of cellls after barcodes classification	1673
Run 3 - adult mouse prostate - Barcodes classification thresholds (HTODemux)
population	HTODemux threshold (q=0.99) (read counts)	Final cell count
Int_AP_RFP+	36	387
Int_AP_RFP-	205	237
Int_DLP_RFP+	61	406
Int_DLP_RFP-	312	316
Int_VP_RFP+	57	197
Int_VP_RFP-	44	130

### Sheet: UGS Explant
Supplementary file 1. Quality control metrics and metadata of scRNAseq experiments
UGS explant cultures - Sample characteristics
Sample	Number of litters	Number of explants	Estimated cell number (post sort)
Day_0	1	8	11000
Day_1	2	10	10000
Day_3	1	7	20000
Day_6	2	8	20000
UGS explant cultures - Metadata
type	run_id	run_date	seq_run	bar_id	oligo_id	sample	population	multiseq_sequence	multiseq_oligo
Explant	GL60_03	2019-10-24	GL60_03	Bar1	CP37	D0	Day_0	TTAGCCAG	CCTTGGCACCCGAGAATTCCATTAGCCAGAAAAAAAAAAAAAAAAAAAAAAAAAAAAAA
Explant	GL60_03	2019-10-24	GL60_03	Bar2	CP38	D1	Day_1	GGACCCCA	CCTTGGCACCCGAGAATTCCAGGACCCCAAAAAAAAAAAAAAAAAAAAAAAAAAAAAAA
Explant	GL60_03	2019-10-24	GL60_03	Bar3	CP39	D3	Day_3	CCAACCGG	CCTTGGCACCCGAGAATTCCACCAACCGGAAAAAAAAAAAAAAAAAAAAAAAAAAAAAA
Explant	GL60_03	2019-10-24	GL60_03	Bar4	CP40	D6	Day_6	TGACCGAT	CCTTGGCACCCGAGAATTCCATGACCGATAAAAAAAAAAAAAAAAAAAAAAAAAAAAAA
UGS explant culture - Total # cells loaded:	15000
UGS explant cultures - Cellranger quality control metrics
Run ID	GL60_03_count
Number of Reads	304768195
Valid Barcodes	0.965
Valid UMIs	0.989
Sequencing Saturation	0.381
Q30 Bases in Barcode	0.963
Q30 Bases in RNA Read	0.898
Q30 Bases in Sample Index	0.951
Q30 Bases in UMI	0.97
Reads Mapped to Genome	0.962
Reads Mapped Confidently to Genome	0.923
Reads Mapped Confidently to Intergenic Regions	0.032
Reads Mapped Confidently to Intronic Regions	0.157
Reads Mapped Confidently to Exonic Regions	0.735
Reads Mapped Confidently to Transcriptome	0.699
Reads Mapped Antisense to Gene	0.018
Estimated Number of Cells	7474
Fraction Reads in Cells	0.958
Mean Reads per Cell	40777
Median Genes per Cell	3476
Total Genes Detected	21125
Median UMI Counts per Cell	13864
Chemistry	Single Cell 3' v3
Transcriptome	mm10-3.0.0
Pipeline Version	3.1.0
UGS explant cultures - Seurat QC / barcodes classification
Number of cells before QC	7474
Number of cells after barcodes classification	5935
Number of cellls after QC	5731
UGS explant cultures - Barcodes classification thresholds (HTODemux)
sample	HTODemux threshold (q=0.9) (read counts)	Additional threshold	Final cell count
Day_0	20	50	798
Day_1	29	50	940
Day_3	55	60	1303
Day_6	373	375	2690
