## Supplementary file 3. Genes differentially expressed in intact versus castrated Lum-D cells for "RUNX1 marks a luminal castration resistant lineage established at the onset of prostate development"

### Sheet: lumD_diff
Supplementary file 3. Genes differentially expressed in intact versus castrated Lum-D cells
avg_logFC > 0 = up in intact
avg_logFC < 0 = down in intact
gene	p_val	avg_logFC	pct.1	pct.2	p_val_adj
Fxyd3	6.32e-24	0.858478	0.993	1	1.96e-19
B2m	6.45e-23	1.63624	0.995	0.793	2e-18
Tspan1	2.27e-20	1.21606	0.993	0.828	7.04e-16
Sbspon	1.21e-19	1.64736	0.9	0.138	3.75e-15
Pdlim2	8.09e-17	1.16145	0.84	0.103	2.51e-12
Tpm1	1.87e-16	-1.01203	0.771	0.862	5.82e-12
Nupr1	1.37e-14	-1.67475	0.706	0.931	4.24e-10
Nans	2.08e-14	1.02675	0.893	0.345	6.45e-10
Atf4	4.03e-14	-0.745174	0.754	0.862	1.25e-09
Sptssa	4.44e-14	0.960557	0.959	0.69	1.38e-09
Psca	5.23e-14	1.99638	0.947	0.552	1.63e-09
Tnfrsf12a	1.29e-13	-1.28531	0.496	0.862	4.01e-09
Krt18	1.95e-12	-0.800383	0.983	1	6.05e-08
Bsg	2.41e-12	0.743251	0.983	0.897	7.47e-08
Cd9	3.62e-12	0.68122	0.99	0.966	1.12e-07
Fam107b	4.21e-12	-1.13499	0.508	0.724	1.31e-07
Cxadr	4.63e-12	-0.765409	0.628	0.862	1.44e-07
Mme	5.9e-12	0.954487	0.888	0.31	1.83e-07
Ano1	1.62e-11	0.91756	0.802	0.207	5.03e-07
Gtpbp4	1.74e-11	-0.634748	0.437	0.724	5.39e-07
Id1	1.93e-11	1.28719	0.933	0.483	5.99e-07
Prr15l	2.03e-11	0.756123	0.804	0.172	6.3e-07
Tspan8	2.35e-11	0.97878	0.983	0.966	7.3e-07
Hpgd	4.37e-11	1.06179	0.783	0.172	1.36e-06
Pglyrp1	4.76e-11	1.15053	0.869	0.414	1.48e-06
Hsp90aa1	6.53e-11	-0.740604	0.943	1	2.03e-06
Ctsd	7.01e-11	0.910781	0.964	0.724	2.18e-06
Rps19	1.1e-10	-0.528173	1	1	3.41e-06
Tgif1	1.54e-10	-0.687	0.427	0.69	4.78e-06
Dnaja1	1.92e-10	-0.722593	0.936	0.897	5.95e-06
Rps24	2.28e-10	-0.427455	1	1	7.08e-06
Clu	3.79e-10	0.959459	0.998	0.897	1.18e-05
Atp1a1	4.4e-10	0.837245	0.947	0.655	1.37e-05
Zfand5	4.79e-10	-0.689357	0.8	1	1.49e-05
Timp4	5.62e-10	0.703637	0.768	0.172	1.75e-05
Krt7	6.2e-10	0.963669	0.909	0.483	1.92e-05
Gm16136	6.39e-10	0.887836	0.831	0.31	1.98e-05
Atp1b1	6.71e-10	0.662112	0.995	0.828	2.08e-05
Id3	6.91e-10	1.20537	0.888	0.379	2.14e-05
Nr2f2	7.35e-10	0.698289	0.819	0.241	2.28e-05
Mt1	9.14e-10	1.01909	0.89	0.379	2.84e-05
Oit1	9.15e-10	1.1228	0.878	0.586	2.84e-05
Rps23	9.89e-10	-0.462391	0.998	1	3.07e-05
Nlrp10	1.09e-09	1.02109	0.69	0.103	3.39e-05
Eif1a	1.45e-09	-0.58477	0.666	0.759	4.5e-05
Ucp2	1.47e-09	0.772672	0.804	0.241	4.56e-05
Spink1	1.8e-09	-0.744163	0.857	1	5.6e-05
Gsta3	2.55e-09	1.07136	0.852	0.448	7.92e-05
Pgap2	3.02e-09	0.762721	0.857	0.414	9.37e-05
Rps14	3.86e-09	-0.432776	1	1	0.000119726
Tmem176a	4.54e-09	0.872463	0.95	0.828	0.00014101
Bzw1	4.66e-09	-0.559355	0.714	0.793	0.000144623
Hmgn3	4.71e-09	0.724127	0.745	0.207	0.000146171
Emb	5.91e-09	0.786077	0.759	0.241	0.000183393
Rpl12	6.86e-09	-0.529895	0.995	1	0.000213158
Gapdh	7.27e-09	0.730485	0.952	0.655	0.000225853
Chic2	9.79e-09	-0.567848	0.58	0.793	0.00030402
Acsm3	1.14e-08	0.718862	0.718	0.172	0.000354391
Anxa4	1.35e-08	0.78375	0.902	0.517	0.000420723
Sbp	1.41e-08	-0.601397	0.988	1	0.000437364
Coro2a	1.71e-08	0.62647	0.683	0.138	0.000531178
Amd2	1.72e-08	-0.63341	0.243	0.655	0.000533599
Hmgcs2	1.92e-08	0.73563	0.446	0	0.000594855
Taldo1	2.11e-08	0.680624	0.955	0.69	0.000656377
Btg1	3.09e-08	-0.629644	0.883	0.931	0.00096063
Nop58	4.24e-08	-0.564035	0.597	0.724	0.00131558
Cited4	6.34e-08	0.676923	0.568	0.069	0.00197013
Spty2d1	7.75e-08	-0.524108	0.43	0.621	0.00240719
Rps13	9.58e-08	-0.395065	1	1	0.00297387
Atp6ap2	1.03e-07	0.772446	0.905	0.655	0.00320087
Ypel3	1.06e-07	0.678652	0.797	0.31	0.00327762
Tgm2	1.09e-07	-0.549924	0.289	0.517	0.00338373
Hoxa9	1.23e-07	0.507162	0.518	0.034	0.00380416
Rps5	1.53e-07	-0.405874	1	1	0.00474372
Sec11c	1.59e-07	0.564771	0.947	0.621	0.00494536
Runx1	1.65e-07	-0.536085	0.737	0.793	0.00511027
Pkm	1.88e-07	0.727275	0.931	0.655	0.00584602
Ptges	1.89e-07	0.621451	0.828	0.414	0.0058716
Aldh1a1	2.33e-07	0.551789	0.609	0.103	0.00722868
Rida	2.46e-07	0.606935	0.64	0.172	0.00764236
Stard10	2.62e-07	0.577603	0.928	0.724	0.0081424
Ptges3	2.88e-07	-0.34174	0.816	0.724	0.00894719
Osr1	2.93e-07	0.841283	0.589	0.103	0.00909881
Eif4e	3.39e-07	-0.506028	0.413	0.621	0.010519
Ddx5	3.59e-07	-0.559601	0.974	0.966	0.0111507
Krt23	4.3e-07	-0.930669	0.377	0.448	0.0133679
Thbs1	5.1e-07	-0.856719	0.107	0.483	0.0158383
Pqlc1	5.42e-07	-0.563863	0.442	0.69	0.0168239
Slc35a3	5.6e-07	0.55372	0.644	0.172	0.0173808
Itm2b	6.06e-07	0.530571	1	1	0.0188113
Basp1	6.34e-07	-0.736135	0.088	0.379	0.0196852
Ier3	6.86e-07	-0.897222	0.702	0.862	0.0213105
Smim5	8.01e-07	0.337689	0.425	0.034	0.0248884
Abo	9.11e-07	0.361765	0.57	0.103	0.0283027
Grb7	9.89e-07	0.409599	0.473	0.034	0.0307046
Gm10076	1.02e-06	-0.583989	0.668	0.931	0.0315305
Myc	1.06e-06	-0.593104	0.174	0.586	0.0327764
Clic3	1.06e-06	0.529027	0.473	0.034	0.0329755
Baz1a	1.25e-06	-0.467095	0.241	0.448	0.0387366
Zfp36l1	1.43e-06	0.265646	0.976	0.69	0.044494
Id2	1.46e-06	0.697433	0.828	0.448	0.045315
Rpl35	1.46e-06	-0.476171	0.993	1	0.0453815
Lamp1	1.47e-06	0.515434	0.969	0.897	0.0456642
