## Supplementary file 5. Gene lists used for the analysis of gene set activity for "RUNX1 marks a luminal castration resistant lineage established at the onset of prostate development"

### Sheet: lumD_diff
Supplementary file 5. Gene lists used for the analysis of gene set activity
Lum-A	Lum-B	Lum-C	Lum-D	Lum-EF	Basal
Sbp	9530053A07Rik	Msmb	Psca	Anxa4	Apoe
Sbpl	Tgm4	Defb50	Clu	Lmo7	Dcn
Spink1	Pbsn	Wfdc3	Tspan8	Cystm1	Krt14
9530002B09Rik	Gm5615	Defb1	Krt19	Tmem45a	Krt5
5430419D17Rik	Prdx6	Fuca1	Pglyrp1	Krt18	Sfn
BB123696	Chn2	Pcp4	Bex1	Krt19	1600014C10Rik
Abo	Rnase1	Itln1	Gsta4	Lpl	Krt15
Crabp1	C1rb	Spink11	Ppp1r1b	Cd24a	Krt17
Nucb2	Gm37223	Slc30a10	Atp6ap2	Bcl2l14	Ifitm3
Asrgl1	Akr1b3	Mme	Anxa1	Basp1	Cp
Gchfr	Gsdma	B2m	Lgals3	Alcam	Ier3
Nupr1	Dnajc10	Apof	Wfdc2	Car2	Tpm1
Fam25c	Pdia6	Pdzk1	Slc12a2	Cldn3	Errfi1
Rnf186	Cd59a	Upk1a	Barx2	Cldn7	Dst
Azgp1	Man1a	Mgll	Smim6	Krt8	Ctsl
Csta1	Fkbp11	Bmpr1b	Lrrc26	Tspan13	Fmo2
Col6a3	Glb1l3	Nucb2	Anxa3	Ctsh	Cyr61
Apof	Hsp90b1	Snhg18	Krt7	Ehd4	Inmt
Kcnk3	Tmed3	Maged1	Acsm3	Ceacam1	Sult5a1
Ramp1	Atp6v1c2	Gpx3	Krt4	Ly6e	Rbp1
Timp4	Ssr4	Sec11c	Aqp5	Epcam	Lcn2
Pgap2	Manf	Aqp8	Epcam	Tacc2	Palld
Wfdc3	Dnajc3	Fkbp2	Tspan33	Ahr	Dusp6
5330417C22Rik	Calr	Cela1	Upk1b	H2-K1	Tmsb10
Tac1	Rnf149	Pdia6	S100a11	Chchd10	Tnfrsf12a
Oit1	Sec61b	Azgp1	Prdx5	Clu	Pdgfa
Scgb2b27	Fkbp2	Ppib	Cldn7	Cdh1	Cebpb
Gdpd1	Krtcap2	Ccdc80	Tspan1	Slc12a2	Maff
Mlph	Ift20	Erp44	Bace2	Psmb8	Timp3
Pigr	Pgm2l1	Ggt1	Slc39a8	Acsl3	Spon2
Ank	Sdf2l1	Rnase1	Rad51b	Bzw2	Tmem176b
Slc12a2	Fgl1	Ramp1	Ctsh	Ezr	Aldh1a1
Cystm1	Tst	Tmed3	Akap13	Cxadr	Sparc
Copz2	Pdia4	Pla2g12a	Pdzk1ip1	Hopx	Csrp1
Mme	Agr2	Cldn10	Tacstd2	Pex3	Junb
Hopx	Spink8	Sp5	Atp1b1	Prlr	Oat
Cmas	Creld2	Srp9	Osr1	Krt23	Kitl
Spink5	Mt3	Ndufa1	Scara3	Rasa2	Slc38a2
Eif4ebp1	Asns	Mcee	Cldn10	Car8	Map1lc3a
Gne	C1s2	Atp6v1c2	Gsta3	Arl14	S100a10
Rgs2	Ufl1	Prlr	Prr15l	H2-D1	Perp
Sec11c	Plac8	Abo	Cldn3	Piezo2	Sdc1
Hoxb13	Erp29	Fam46a	2200002D01Rik	Gmpr	Actb
Scgb2b7	Rcn1	Serf2	Bex4	Lrrc26	Col18a1
Dcxr	Slc30a2	Pbsn	Gmds	Rnase1	Mgst1
Ibsp	Tmem234	Sec61b	Gsdmc2	Azin1	Wsb1
Ifi27	Tmed10	1500011B03Rik	Rab25	Upk1b	Myl12a
Scgb1b27	Ppib	Sec61g	Mal	Rac1	Atp1b3
Gm7714	Ace	9530002B09Rik	Serpinb1a	Alox12	Nop58
	Fut9	Manf	Cyba	Pnrc1	Ptma
	Hdlbp	Emb	Gsdmc3	Tspan1	Tmem176a
	Phyh	Ssr4	Nlrp10	Thbs1	Dlk2
	Egf	Sdf2l1	S100a1	Cldn4	Marcksl1
	Herpud1	Nkx3-1	S100a14	Ramp1	Pltp
	Tpd52	Dnajc3	Cdc42ep5	Tmem159	Sfr1
	P4hb	Edem1	Klf5	Gm10076	Nxn
	Vnn1	Erlec1	Tstd1	Tpd52	Calm2
	Tcaf3	Wars	Krt8	Foxq1	Ncl
	Srp14	Tspan13	Ihh	Blnk	Eif4a1
	Atp12a	Leprotl1	Nr2f2	Spint2	Ifitm2
	Gpt2	Wipi1	Fxyd3	Pnliprp1	Hmgb2
	Slc22a1	Spcs2	Clic3	Zfp703	Itga6
	Nkx3-1	Calr	Timp2	Lrrfip1	Pdpn
	Ehf	Dnajc10	Sbspon	Spint1	Ube2s
	Serp1	Tmem160	Nbea	Bex4	Mrps6
	Creg1	Edem2	Myof	Crip2	Rras
	Slc38a10	Fam174b	Oit1	Fam3c	Rps27
	Derl3	5330417C22Rik	Ckmt1	Rtn4	Ddx5
	Basp1	Agr2	Spint2	Sgk1	Snu13
	Srp9	Herpud1	Cd9	Map2k3	Itgb1
	Gxylt2	Fkbp11	Elf3	Hspa4	Luzp1
	Tmem160	Tpd52l1	Sptssa	Sprr1a	Ptpn1
	Tmem97	Acrbp	Spns2	Dusp5	Nfix
	Selenos	Tram1	Cd55	Clic1	Anxa5
	Gars	BB123696	Slc25a48	Fam220a	Rps19
	Tspan13	Ndufv3	Ceacam1	Ets2	Ybx3
	Sars	Chchd10	Rplp1	Tsc22d2	Rpl13
	Uqcrq	Prdx6	Bspry	Nupr1	Cfl1
	H13	Spint2	Anxa2	Cdc42ep5	Aldh2
	Smim14	Pdia3	Aspa	H2-T23	Purb
	Pdia3	Sod2	S100a6	Hist1h1c	Hras
	Sec61g	Timp4	Stard10	Tax1bp1	H3f3b
	Man2a1	Rgs2	Ptgr1	Ifrd1	Ndufa11
	Limch1	5430419D17Rik	Chchd10	Sox9	Rps16
	Wars	Smim14	Sprr2a3	Areg	Hnrnpa0
	Prom1	Pop5	Rab11a	Tagln2	Rps15a
	Gata2	Hist1h2bc	Gprc5a	Crip1	Rpl8
	Sel1l	Selenos	Gm16136	Plet1	Rps3a1
	Hspa5	Pgap2	Kcnn4	Lgals3	Rpl7
	Cd24a	Sdf4	Cd24a	Tnfrsf12a	Rps3
	Edem2	Rpl36al	Bex3	Sqstm1	Rpl21
	Prlr	Ncoa4	Plpp2	Tacstd2	Rpl18a
	Tm9sf3	Cited2	Gdpd1	Atp13a3	Rpl30
	Hyou1	Pdlim2	Cobl	Cd44	Rps8
	Chid1	Slc12a2	Clic1	Prr9	Rpl9
	9530003J23Rik	Spink1	Pdlim4	Edn1	Rps24
	Mcfd2		Rab4a	Pigr	Nedd4
	Ddost		Ptpn18	Fhl2	Rpl27a
	Prodh		Cd81	Pmepa1	Top1
	Tcaf2		Nans	Fabp5	Rps10
	Gm35363		Ermp1		Atpif1
	H2afj		Cxcl15		Zfp36l2
	Gng5		B2m		Gas6
	Tmod4		AA986860		Rpl35a
	Lmo7		Ppfibp2		Tuba1c
	Os9		Trim2		Ptpn14
	Comt		Hilpda		Adgrb1
	Lap3		Mboat1		Nfe2l2
	Cd52		Cited4		Trp63
	Degs2		Vamp5		Maf
	Srpr		Txnip		Tmed5
	9530002B09Rik		Wnt4		Hmgb1
	Syvn1		Spint1		Tgm2
	5330417C22Rik		Pam		Rpl18
	Cldn8		Rassf9		Rps5
	Sec61a1		Lamp1		Dnaja1
	Sec11c		Sorbs2		Atp1a1
	Ormdl3		Crb3		Snrpb
	Clic5		Cmas		Hif1a
	Hoxb9		H2-D1		Tpm4
	Arfgef3		Cracr2b		Slc5a3
	Gm53		Pkm		Col17a1
	Gmppb		Mecom		Dbi
	Fcgbp		Cd2ap		Rps7
	Sel1l3		Wwc1		Actg1
	Mt1		Tfcp2l1		Adm
	Uba5		Cyp2f2		Rps15
	Stxbp6		Ndufc2		Gm1673
	Pmm2		Ehf		Ltbp4
	Ang		Myo6		Serpinb5
	Magt1		Arl4a		Phlda3
	Bcl2l14		Ccser2		Icam1
	Rrbp1		Rnh1		Rock2
	Cystm1		Pebp1		Rpl37a
	Ren1		Gde1		Lbp
	Man1c1		Igfbp7		Ndrg2
	Serf2		Car8		Ccnl1
	Erlec1		Emb		Prelp
	Saraf		Slc31a2		Lgals7
	Dad1		Klf3		Rps4x
	Abhd12		Smagp		Coq10b
	Edem1		Bag1		Col16a1
	Cope		Abhd2		Rpsa
	Spcs2		Mapk3		Rnd3
	Atf6		Erp44		Gng12
	Lamtor2		Aldoa		Bcam
	Rpn1		Alcam		Ctnnal1
	Kdelr1		Ptp4a2		Jag2
	Mydgf		Ly6a		Cnn2
	Rpn2		Id1		Galnt18
	Adipor2		Rab11fip1		Mapre1
	Itpk1		Tsc22d4		Bsg
	Sord		Ctsd		Rpl34
	Sil1		Ly6c1		Stmn1
	Ctsc		Ano1		Bcl10
	Stat5a		Pgp		Hnrnpu
	Ndufa1		Tnfrsf21		Npm1
	Npc2		Slc16a11		Clstn1
	B2m		Ezr		Arpc2
	Tmbim4		Cd14		Nasp
	Tmed9		Bri3		Ktn1
	Tmem248		Cbr2		Nectin1
	Prr15		Lrrfip1		Mcl1
	Mdh1		Upk1a		Etf1
	Satb1		Foxq1		Flna
	Camsap3		Mgst3		Camk4
	Rabac1		Cystm1		Mif
	Selenof		Taldo1		Col4a1
	Gnas		Crip1		Pnrc1
	Neu1		Ech1		Lamb3
	Tmbim6		mt-Atp6		Mt2
	Nudt22		Ahnak		Nenf
	Ndufv3		Nek7		Cxcl14
	Col4a6		Abcc3		Wls
	Ppt1		Slc4a7		Rpl12
	Tpd52l1		Dcxr		Rap2b
	Pnliprp1		Pdlim1		Sertad1
	Cox7c		Slk		Slc6a6
	Tmem42		Mme		Siva1
	Ost4		Tspo		Rps17
	Tsta3		Mmp7		Dnajb1
	Trabd		Ypel3		Zfand5
	Usp16		Tceal9		Ddx21
	Sod1		Sox9		Spag9
	Ckap4		Sh2d4a		Fermt1
	Guk1		Cdh1		Tmsb4x
	Fam210b		Tnfaip8		Picalm
	Fut8		Lmo4		Bcl7c
	Serpine2		Plaur		Stk17b
	Slc16a7		Pdlim2		Rhoc
	Uso1		Cyb5r3		Cpe
	Tspan1		Timp4		Prss23
	Spint2		Tagln2		Cacna2d1
	Tbx3		Nupr1		Hnrnpab
	Gata3		Crip2		Serpinh1
	Pla2g12a		Fxyd4		Itm2b
	A630095E13Rik		Meis2		Ywhaz
	Ufc1		Car2		Slco2a1
	Bckdha		Phlda1		Gsn
	Bcat2		Gm26532		Dek
	Selenok		Ly6e		Thbs1
	Timm8b		Edn1		Ptprd
	Tmed2		Dusp1		Magoh
	Canx		Fos		Slc25a4
	D630045J12Rik		Sprr1a		Eif1a
	Spcs3				Tshz2
	Slc39a7				F11r
	Mien1				Ppfibp1
	Minos1				Cpne8
	Lars				Eloc
	Tmem45a				Egr3
	Dap				Ankrd11
	Tcf25				Rpl26
	Fuca1				Gnl3
	Washc2				Csrnp1
	Uqcc3				Sat1
	Qars				Hnrnpa1
	Ssr2				Hnrnpf
	Ppa1				Rbbp6
	Crip1				Sfpq
	Ibtk				Padi3
	Rap1a				Rassf1
	Gfpt1				Marcks
	Dgcr6				Glul
	Nars				Bnip2
	2002-03-01				Sf3b1
	Cdk5rap3				Sdc4
	Slc25a30				Dsp
	Mrps34				Tuba1b
	Fndc3a				Myh9
	Dnajc2				Clic4
	Npdc1				Tiparp
	Vcp				Hnrnpa3
	Lman2				Malat1
	Phgdh				Srd5a1
	Fh1				Sde2
	Srp72				Pard3
	Tram1				Mast4
	Msrb1				Nfkbia
	Pabpc1				Zfp131
	Pon2				Rgs12
	Iqgap2				Ier5
	Mia3				Rheb
	Sms				Set
	Ceacam1				Sub1
	Abca5				Hnrnpk
	Atf5				Khdrbs1
	Clptm1l				Amotl1
	Golgb1				Igfbp5
	Dnaja4				Ran
	Acsl3				Pawr
	Cldn3				Fosl1
	Alcam				S100a16
	Msi2				Mfge8
	Acrbp				Lor
	Bex3				Rap1b
	Zfhx3				Selenop
	Golga4				Rpl36a
	Hsph1				Anp32b
	Ddit3				Ptprs
	Yeats2				Gtpbp4
	Gm10076				Ets1
	Clec2d				Egr1
	Gpx3				Tra2b
	Gm26917				Aldh1a7
	Cited2				H2afz
	Lars2				Rida
	Arglu1				Smarca5
	Gm42418				Rpl23a
					Hnrnpa2b1
					Txnrd1
					Sox4
					Cldn4
					Smarca2
					Mbnl1
					Tra2a
					Fus
					Nufip2
					Ets2
					Cdkn1a
					4631405K08Rik
					Hbegf
					Dusp7
					Ptms
					Ptp4a1
					Slc2a1
					Rflnb
					Snai2
					Pcf11
					Dstn
					Ythdc1
					Zfp36
					Adamts1
					Tead1
					Hsp90aa1
					Itgb4
					Rps28
					Nrtn
					Il33
					Nr4a1
					Chd1
					Hmgcs1
					Slbp
					Hk2
					Hnrnph1
					Fgfr2
					Gpx1
					Auts2
					Stat3
					Dynll1
					Rtn4
					Pik3r1
					Bag3
					Agrn
					Nrip1
					Plec
					Slc25a5
					Crim1
					Baz1a
					Kdm6b
					Frmd6
					Gm20186
					Klf4
					Syne2
					Pqlc1
					Tpm2
					Myc
					Rbpms
					Rbms1
					Zfp36l1
					Klf6
					Lmna
					Socs3
					Fhl2
					Trib1
					App
					Arc
					Kcnq1ot1
					Cdc42ep3
					F3
					Mia
					Ifrd1
					Atf3
					Pde4b
					Cdkn1c
					Ier2
					Hspa1a
					AY036118
					Apoc1
					Nr4a2
					Gadd45b
					Id3
					Btg2
					Gm12840
					Cxcl1
					Cebpd
					Ubc
					Sprr1a
